# Autophagy-dependent proteome remodelling and ribosome decline balance starvation survival and recovery speed in *C. elegans*

**DOI:** 10.1101/2024.08.28.609383

**Authors:** Joel Tuomaala, Devanarayanan Siva Sankar, Julie Perey, Sacha Psalmon, Klement Stojanovski, Nicholas Stroustrup, Joern Dengjel, Benjamin D. Towbin

## Abstract

Animals facing fluctuating food availability must balance survival during starvation with rapid resumption of growth when encountering food. We investigated how proteome turnover and remodelling through autophagy influences this trade-off in *C. elegans* L1 larvae by combining live imaging and proteomics. Starvation triggered an autophagy-dependent, disproportionate loss of ribosomal and other growth-related proteins. Residual ribosomal protein abundance at the end of starvation predicted the rate of growth recovery of individual animals during post-starvation feeding, linking proteome-scale changes to organism-scale life-history. Hyperactivation of the mTORC1 regulator RAGA-1 preserved ribosomal proteins, accelerated recovery after short starvation, but reduced survival under prolonged starvation. These findings identify autophagy-dependent ribosomal protein decline as a central component of starvation-induced proteome remodelling and reveal its role in balancing the trade-off between starvation endurance and recovery speed in a multicellular animal.
