## Supplemental Table S2 for "Autophagy-dependent proteome remodelling and ribosome decline balance starvation survival and recovery speed in *C. elegans*"

### Sheet: Fig 3c, FigS3d
comparison	measure	p-value (two-sample t-test)
1-day vs 3-day starved (PHX1945)	mean L1 duration	1.37e-37
1-day vs 3-day starved (PHX1945)	mean L2 duration	2.01e-08
1-day vs 3-day starved (PHX1945)	mean L3 duration	0.844418
1-day vs 3-day starved (PHX1945)	mean L4 duration	0.0022967
3-day vs 6-day starved (PHX1945)	mean L1 duration	2.3e-26
3-day vs 6-day starved (PHX1945)	mean L2 duration	0.101225
3-day vs 6-day starved (PHX1945)	mean L3 duration	2.86e-07
3-day vs 6-day starved (PHX1945)	mean L4 duration	2.35e-09
1-day vs 6-day starved (PHX1945)	mean L1 duration	3.34e-21
1-day vs 6-day starved (PHX1945)	mean L2 duration	3.24e-05
1-day vs 6-day starved (PHX1945)	mean L3 duration	7.31e-06
1-day vs 6-day starved (PHX1945)	mean L4 duration	0.0045186

### Sheet: Fig. S2f
comparison	measure	p-value (two-sample t-test)
WT(PHX1880)_hatch_vs_WT(PHX1880)_starved	coefficient of variation in animal fluorescence before and after starvation	2.67e-16
unc-51(e1189)(WBT230)_hatch_vs_unc-51(e1189)(WBT230)_starved	coefficient of variation in animal fluorescence before and after starvation	0.0009769
atg-18(gk378)(WBT234)_hatch_vs_atg-18(gk378)(WBT234)_starved	coefficient of variation in animal fluorescence before and after starvation	0.0243543
PHX1945(WT)_hatch_vs_PHX1945(WT)_starved	coefficient of variation in animal fluorescence before and after starvation	0.099972

### Sheet: Fig. S2h
	no Tir			atg-18-aid eft-3p:Tir
% mortality	rep1	rep2	rep3	rep1	rep2	rep3	two-sample t-test
day0	0	0	0	0.0361446	0	0.02	0.147909
day2	0.0561798	0.0365854	0.0689655	0.115789	0.2875	0.09375	0.145582
day4	0.112903	0.183673	0.230769	0.358696	0.38961	0.44	0.006129

### Sheet: Fig. S6i,j
comparison	measure	p-value (two-sample t-test)
WT(PHX1945)_vs_RAGA-GTP(WBT289)	mean absolute growth rate over first 2h of starvation recovery	0.069364
WT(PHX1945)_vs_RAGA-GTP(WBT289)	mean absolute growth rate over first 2h of starvation recovery	0.002876
WT(PHX1945)_vs_RAGA-GTP(WBT289)	mean absolute growth rate over first 2h of starvation recovery	0.026536
WT(PHX1945)_vs_RAGA-GTP(WBT289)	mean absolute growth rate over first 2h of starvation recovery	0.751237
WT(PHX1945)_vs_RAGA-GTP(WBT289)	mean growth rate normalized to wild type over first 2h of starvation recovery	0.101008
WT(PHX1945)_vs_RAGA-GTP(WBT289)	mean growth rate normalized to wild type over first 2h of starvation recovery	0.0033743
WT(PHX1945)_vs_RAGA-GTP(WBT289)	mean growth rate normalized to wild type over first 2h of starvation recovery	0.0014817
WT(PHX1945)_vs_RAGA-GTP(WBT289)	mean growth rate normalized to wild type over first 2h of starvation recovery	0.507038
